# Soil Microbial Diversity of the Imperial Palace Outer Gardens, Tokyo

**DOI:** 10.64898/2026.03.30.715141

**Authors:** Honami Ando, Runa Furuya, Kohei Ito

## Abstract

The Imperial Palace in Tokyo serves as a significant reservoir of biodiversity within the urban landscape; however, its soil microbial communities remain uncharacterized despite decades of macro-biological surveys. This study presents the first dataset profiling the soil microbiome of the Imperial Palace Outer Gardens, utilizing both 16S rRNA amplicon and shotgun metagenomic sequencing to fill this knowledge gap. We collected bulk soil samples from four distinct sites, including pond sediments and soils beneath ginkgo and pine trees, to capture a range of environmental conditions within this conserved greenspace. Both 16S rRNA amplicon sequencing and shotgun metagenomic sequencing revealed that Pseudomonadota and Actinomycetota were the predominant phyla across all samples. Notably, sites with monoculture vegetation, such as those beneath pine trees, exhibited lower microbial diversity than other locations. Functional annotation identified core metabolic pathways and detected specific antimicrobial resistance and virulence factor genes in selected samples. These datasets provide a critical baseline for future research into urban ecosystem dynamics, soil health, and the intersection of environmental conservation and public health.
