## Supplementary Tables for "Soil Microbial Diversity of the Imperial Palace Outer Gardens, Tokyo"

### Sheet: Table 1
	SampleID	place	Raw Reads	Reads after DADA2-based denoising
	KOKYO_01	The pond in Kitanomaru Park	128243	102867
	KOKYO_01_2		126121	94509
	KOKYO_02	At the base of the ginkgo trees in Kitanomaru Park	115390	83047
	KOKYO_02_2		134256	100179
	KOKYO_03	At the base of pine trees near the Sakashita Gate in the Outer Gardens	111622	89011
	KOKYO_03_2		135001	105097
	KOKYO_04	the moat near the Sakuradamon Gate in the Outer Gardens	113377	81308
	KOKYO_04_2		122459	85582

### Sheet: Table 2
	SampleID	place	Total raw bp count		Total post-QC bp count
			Forward reads	Reverse reads	Forward reads	Reverse reads
	KOKYO_01	The pond in Kitanomaru Park	1640884294	1640977987	1630478995	1617634428
	KOKYO_02_2	At the base of the ginkgo trees in Kitanomaru Park	1685534814	1685658058	1672206206	1656425781
	KOKYO_03_2	At the base of pine trees near the Sakashita Gate in the Outer Gardens	1630960394	1631081617	1620078708	1605652673
	KOKYO_04_2	the moat near the Sakuradamon Gate in the Outer Gardens	1663127742	1663253638	1650948065	1631374537

### Sheet: Table3
	MAG	Completeness (%)	Contamination (%)
	bin.1	14	0
	bin.2	19	0
	bin.3	45	8
	bin.4	7	0
	bin.5	21	5
	bin.6	30	1
	bin.7	18	0
	bin.8	0	0
	bin.9	9	0
	bin.10	0	0
	bin.11	12	1
	bin.12	0	0
	bin.13	31	2

### Sheet: Table4
	Genome	sorted relative abundance (%)
		KOKYO_01	KOKYO_02_2	KOKYO_03_2	KOKYO_04_2
	unmapped	98.77	99.86	98.68	99.98
	bin.1	0	0.12	0	0
	bin.2	0.09	0	0	0
	bin.3	0	0	1.32	0
	bin.4	0.08	0	0	0
	bin.5	0.09	0	0	0
	bin.6	0.09	0	0	0
	bin.7	0.09	0	0	0
	bin.8	0.2	0	0	0
	bin.9	0	0.03	0	0.02
	bin.10	0.26	0	0	0
	bin.11	0.12	0	0	0
	bin.12	0.08	0	0	0
	bin.13	0.11	0	0	0

### Sheet: Table5
	sample	Family	Count	Hits	marker length
	KOKYO_03	virulence|440|vfid|441|vsiid|440|ssid|orf5_aadB	72.5	1	36
		virulence|961|vfid|962|vsiid|961|ssid|transposase virulence|961|vfid|68779|vsiid|91540|ssid|transposase	62.1	1	50
